# Multi-omic analysis reveals the unique glycan landscape of the blood-brain barrier glycocalyx

**DOI:** 10.1101/2025.04.07.645297

**Authors:** Reid Larsen, Krzysztof Kucharz, Sidar Aydin, Mariel Kristine B. Micael, Biswa Choudhury, Mousumi Paulchakrabarti, Micael Lønstrup, Ding Chiao Lin, Markus Abeln, Anja Münster-Kühnel, Alejandro Gomez Toledo, Martin Lauritzen, Jeffrey D. Esko, Richard Daneman

## Abstract

The blood-brain barrier (BBB) glycocalyx is the dense layer of glycans and glycoconjugates that coats the luminal surface of the central nervous system (CNS) vasculature. Despite being the first point of contact between the blood and brain, not much is known about the BBB glycocalyx. Here, we performed a multi-omic investigation of the BBB glycocalyx which revealed a unique glycan landscape characterized by enrichment of sialic acid, chondroitin sulfate, and hyaluronan. We found that the BBB glycocalyx was thicker than glycocalyces in the peripheral vasculature and that hyaluronan was the major contributor to its ultrastructure. Using endothelial RNA sequencing, we found potential genetic determinants for these differences, including BBB enrichment of genes involved in sialic acid addition and peripheral enrichment of Tmem2 and Hyal2, the only known cell-surface hyaluronidases. Glycocalyx degradation and increases in vascular permeability are widely associated with inflammation. However, we found that the BBB glycocalyx remains largely unchanged in neuroinflammation during the experimental autoimmune encephalomyelitis (EAE) model of multiple sclerosis and that its degradation is not sufficient to alter BBB permeability in health. Moreover, we showed that CNS endothelial sialic acid removal delays onset of EAE, indicating that BBB glycocalyx sialic acid may contribute to the progression of neuroinflammation. These findings underscore the unique and robust nature of the BBB glycocalyx and provide targets and tools for future studies into its role in health and neuroinflammation.
