## Supplementary File 2 - Glycosylation Genes with Toledo et al and Tremblay et al for "Multi-omic analysis reveals the unique glycan landscape of the blood-brain barrier glycocalyx"

### Sheet: Sheet 1
Munji & Soung et al Glycogenes (475)	Tremblay et al Glycocapture Protein Mouse Genes (224)	Toledo et al Biotin Tagged Protein Genes (98)		Munji & Soung + Tremblay (raw)	Munji & Soung + Toledo (raw)	Tremblay + Toledo (raw)	Munji & Soung + Tremblay + Toledo (raw)		Munji & Soung + Tremblay (20)	Munji & Soung + Toledo (13)	Tremblay + Toledo (26)	Munji & Soung + Tremblay + Toledo (6)		Putative BBB glycocalyx proteins (47)	Gene Description		Brain Vascular Avg	Brain Endo Avg	Heart Endo Avg	Kidney Endo Avg	Lung Endo Avg	Liver Endo Avg	Whole Brain Avg	BBB-specificity	Log2 BBB Specificity		Not Expressed by Brain Ecs	BBB Enriched		BBB Enriched Putative Glycocalyx Genes	Glycan	Process
Xylt1	Pecam1	Alb		FALSE	FALSE	FALSE	FALSE		Hspg2	Tnr	Hspg2	Hspg2		Hspg2	perlecan (heparan sulfate proteoglycan 2) [Source:MGI Symbol;Acc:MGI:96257]		215.239	617.841	1328.58	1520.12	136.232	981.98	6.43636	-437.338	-8.7726		0	0		Slc3a2	Other	Degradation Enzyme
Xylt2	Alpl	Hba-a1		FALSE	FALSE	FALSE	FALSE		Slc3a2	Hspg2	Pzp	Nid2		Slc3a2	solute carrier family 3 (activators of dibasic and neutral amino acid transport), member 2 [Source:MGI Symbol;Acc:MGI:96955]		436.39	560.033	246.297	222.297	372.366	210.766	40.5725	51563	15.654		0	1		Fn1	O-Glycans	Glycocalyx Protein
B4galt7	Anpep	Hbb-b1		FALSE	FALSE	FALSE	FALSE		Fn1	Nid2	Nrcam	Fn1		Fn1	fibronectin 1 [Source:MGI Symbol;Acc:MGI:95566]		1608.89	2171.71	1295.45	63.4124	149.496	23.5599	48.3812	9.26923e+06	23.144		0	1		Col14a1	O-Glycans	Glycocalyx Protein
B3galt6	Bsg	Trf		FALSE	FALSE	FALSE	FALSE		Col14a1	Nid1	Nid2	Dcn		Col14a1	collagen, type XIV, alpha 1 [Source:MGI Symbol;Acc:MGI:1341272]		19.3484	24.6423	7.60994	2.33105	14.6155	47.5837	1.93032	2781.22	11.4415		0	1		Cadm1	O-Glycans	Glycocalyx Protein
B3gat3	Lama5	Tnr		FALSE	Tnr	FALSE	FALSE		Cd47	Kng1	Serpina1a	Bgn		Cd47	CD47 antigen (Rh-related antigen, integrin-associated signal transducer) [Source:MGI Symbol;Acc:MGI:96617]		140.713	218.353	232.236	588.783	649.05	625.137	216.95	-21362.6	-14.3828		0	0		Nid2	O-Glycans	Glycocalyx Protein
Ext1	Adgrf5	Hspg2		FALSE	Hspg2	Hspg2	Hspg2		Bgn	Fn1	L1cam	Col18a1		Bgn	biglycan [Source:MGI Symbol;Acc:MGI:88158]		52.7085	31.2813	1116.22	317.533	518.095	416.249	10.6913	-134661	-17.039		0	0		Flrt2	O-Glycans	Glycocalyx Protein
Ext2	Tinagl1	Ttr		FALSE	FALSE	FALSE	FALSE		Cadm1	Vcan	Ptgds			Cadm1	cell adhesion molecule 1 [Source:MGI Symbol;Acc:MGI:1889272]		39.4789	46.0443	4.77091	3.51292	40.7363	4.7394	95.2964	51025.8	15.6389		0	1		Bcan	Chondroitin Sulfate	Glycocalyx Protein
Extl3	Emb	Pzp		FALSE	FALSE	Pzp	FALSE		Hyal2	Dag1	Fn1			Hyal2	hyaluronoglucosaminidase 2 [Source:MGI Symbol;Acc:MGI:1196334]		48.2644	28.8546	43.3133	119.611	194.218	269.243	2.64676	-18328.7	-14.1618		0	0		Dag1	O-Glycans	Glycocalyx Protein
Extl2	Hspg2	A2m		Hspg2	FALSE	FALSE	FALSE		Nid2	Dcn	Clu			Nid2	nidogen 2 [Source:MGI Symbol;Acc:MGI:1298229]		23.7314	101.605	77.8793	69.9218	27.27	10.6355	2.75004	22605	14.4644		0	1		Agrn	Heparan Sulfate	Glycocalyx Protein
Extl1	Itgb1	Hpx		FALSE	FALSE	FALSE	FALSE		Nrp1	Agrn	Serpinc1			Nrp1	neuropilin 1 [Source:MGI Symbol;Acc:MGI:106206]		257.071	426.129	928.283	1647.88	978.21	1326.66	38.4634	-88006.7	-16.4253		0	0		Podxl	O-Glycans	Glycocalyx Protein
Fam20b	Sypl1	Apoa1		FALSE	FALSE	FALSE	FALSE		Flrt2	Bgn	Serpina3k			Flrt2	fibronectin leucine rich transmembrane protein 2 [Source:MGI Symbol;Acc:MGI:3603594]		115.779	71.0222	60.3935	27.9436	30.9029	17.1372	75.4599	7947.2	12.9562		0	1		Ptgds	NA
Acpl2	Lamc1	Nrcam		FALSE	FALSE	Nrcam	FALSE		Col18a1	Podxl	Lamc1			Col18a1	collagen, type XVIII, alpha 1 [Source:MGI Symbol;Acc:MGI:88451]		26.5626	6.38908	40.7774	61.0828	45.7359	1.08403	2.20031	-1566.09	-10.613		0	0		Sema7a	NA
Ndst1	Calcrl	Fgb		FALSE	FALSE	FALSE	FALSE		Col6a3	Col18a1	Sema7a			Col6a3	collagen, type VI, alpha 3 [Source:MGI Symbol;Acc:MGI:88461]		2.6524	0.250009	49.4164	6.90346	13.7223	19.1565	2.73185	-2867.64	-11.4856		1	0		Alpl	NA
Ndst2	Igf1r	Fgg		FALSE	FALSE	FALSE	FALSE		Mcam		Alpl			Mcam	melanoma cell adhesion molecule [Source:MGI Symbol;Acc:MGI:1933966]		37.2076	16.2964	114.53	136.964	219.468	60.025	8.71103	-24699.1	-14.5922		0	0		Bcam	NA
Ndst3	Prom1	Ahsg		FALSE	FALSE	FALSE	FALSE		Thbd		Bcam			Thbd	thrombomodulin [Source:MGI Symbol;Acc:MGI:98736]		597.563	710.464	1075.57	2159.74	3046.35	436.404	20.4898	-33125.7	-15.0157		0	0		Lamb2	NA
Ndst4	Alcam	Fga		FALSE	FALSE	FALSE	FALSE		Bcan		Apoh			Bcan	brevican [Source:MGI Symbol;Acc:MGI:1096385]		1.15898	4.49227	0.102216	0.604435	1.27011	0.119538	48.476	10667.9	13.381		0	1		Cp	NA
Glce	Atp1b3	Nid2		FALSE	Nid2	Nid2	Nid2		Cd55		Lamb2			Cd55	CD55 antigen [Source:MGI Symbol;Acc:MGI:104850]		2.41636	4.38843	71.1138	6.35347	39.6834	1024.84	5.05003	-16325.3	-13.9948		0	0
Hs2st1	Slc12a2	C3		FALSE	FALSE	FALSE	FALSE		Cspg4		Dcn			Cspg4	chondroitin sulfate proteoglycan 4 [Source:MGI Symbol;Acc:MGI:2153093]		62.3204	1.23896	3.87572	5.6438	4.20256	0.747078	6.04054	-128.183	-7.00206		0	0
Hs3st1	Plpp1	Gsn		FALSE	FALSE	FALSE	FALSE		Dcn		Plxnb2			Dcn	decorin [Source:MGI Symbol;Acc:MGI:94872]		21.6937	30.4305	789.748	1.44242	30.4889	306.256	19.7158	-1561.37	-10.6086		0	0
Hs3st2	Atp1b1	Serpina1a		FALSE	FALSE	Serpina1a	FALSE		Omg		Bgn			Omg	oligodendrocyte myelin glycoprotein [Source:MGI Symbol;Acc:MGI:106586]		0.487009	1.25329	3.91504	1.59367	2.38634	0.756287	138.88	-11.7711	-3.55718		0	0
Hs3st3a1	Esam	Col1a2		FALSE	FALSE	FALSE	FALSE				Cp			Tnr	serine (or cysteine) peptidase inhibitor, clade A, member 1D [Source:MGI Symbol;Acc:MGI:891968]		0	0	0.470069	4.31868	0.0209907	3.89209	0.0570131	0	0		1	0
Hs3st3b1	Ceacam1	L1cam		FALSE	FALSE	L1cam	FALSE				Itgb1			Nid1	nidogen 1 [Source:MGI Symbol;Acc:MGI:97342]		130.596	180.394	411.06	454.074	279.659	407.582	15.2129	-14612.1	-13.8349		0	0
Hs3st4	Ano6	Apoa4		FALSE	FALSE	FALSE	FALSE				Tinagl1			Kng1	kininogen 1 [Source:MGI Symbol;Acc:MGI:1097705]		0	0	0	0.177333	0	7.25623	0	0	0		1	0
Hs3st5	Slc6a12	Col1a1		FALSE	FALSE	FALSE	FALSE				Col18a1			Vcan	versican [Source:MGI Symbol;Acc:MGI:102889]		2.30551	2.47671	28.6897	2.41508	8.66831	2.04904	38.812	-300.75	-8.23242		0	0
Hs3st6	Slc3a2	Nid1		Slc3a2	Nid1	FALSE	FALSE				Cdh5			Dag1	dystroglycan 1 [Source:MGI Symbol;Acc:MGI:101864]		188.562	223.262	176.835	232.587	187.704	174.001	58.6517	155.69	7.28253		0	1
Hs6st1	Serpinc1	Ptgds		FALSE	FALSE	Ptgds	FALSE				Lamb1			Agrn	agrin [Source:MGI Symbol;Acc:MGI:87961]		316.648	448.114	122.617	194.951	94.3563	67.383	72.9721	233523	17.8332		0	1
Hs6st2	Cdh5	Kng1		FALSE	Kng1	FALSE	FALSE							Podxl	podocalyxin-like [Source:MGI Symbol;Acc:MGI:1351317]		895.993	1416.19	730.007	2185.71	956.027	328.559	15.2402	38397.9	15.2287		0	1
Hs6st3	Icam2	Gc		FALSE	FALSE	FALSE	FALSE							Pzp	pregnancy zone protein [Source:MGI Symbol;Acc:MGI:87854]		0.503202	0.153254	0.146023	0.412733	0.0839626	8.8825	1.99473	-27.8343	-4.79879		1	0
Chpf	Slc44a2	Lum		FALSE	FALSE	FALSE	FALSE							Nrcam	neuron-glia-CAM-related cell adhesion molecule [Source:MGI Symbol;Acc:MGI:104750]		2.40266	0.949395	2.48291	6.63629	8.40462	0.163873	317.922	-119.308	-6.89854		1	0
Chpf2	Dpp4	Fn1		FALSE	Fn1	Fn1	Fn1							Serpina1a	serine (or cysteine) peptidase inhibitor, clade A, member 1A [Source:MGI Symbol;Acc:MGI:891971]		0	0	0	0.0985183	0.0209907	7.36243	0.0655544	0	0		1	0
Chsy1	Abca9	Clu		FALSE	FALSE	Clu	FALSE							L1cam	L1 cell adhesion molecule [Source:MGI Symbol;Acc:MGI:96721]		2.85604	5.24241	12.6768	23.6173	17.284	0.682611	118.477	-67.1197	-6.06866		0	0
Chsy3	Fn1	Vcan		Fn1	Vcan	FALSE	FALSE							Ptgds	prostaglandin D2 synthase (brain) [Source:MGI Symbol;Acc:MGI:99261]		75.5468	104.673	1.15973	0.362893	0.381202	0.323997	581.739	2.80243e+06	21.4182		0	1
Csgalnact1	Emp1	Cfh		FALSE	FALSE	FALSE	FALSE							Clu	clusterin [Source:MGI Symbol;Acc:MGI:88423]		61.6136	10.7534	248.074	36.0285	347.594	38.4721	250.65	-24070.3	-14.555		0	0
Csgalnact2	Slit2	Mug1		FALSE	FALSE	FALSE	FALSE							Serpinc1	serine (or cysteine) peptidase inhibitor, clade C (antithrombin), member 1 [Source:MGI Symbol;Acc:MGI:88095]		0.325711	0.403262	2.38487	0.905206	4.0943	2.04427	1.62229	-243.486	-7.92769		1	0
Dse	Insr	Cox6a1		FALSE	FALSE	FALSE	FALSE							Serpina3k	serine (or cysteine) peptidase inhibitor, clade A, member 3K [Source:MGI Symbol;Acc:MGI:98377]		0	0	0	0.0186604	0	12.4487	0	0	0		1	0
Dsel	Cntfr	Prelp		FALSE	FALSE	FALSE	FALSE							Lamc1	laminin, gamma 1 [Source:MGI Symbol;Acc:MGI:99914]		271.248	243.674	382.392	458.262	203.202	92.1101	33.3862	0.271302	0		0	0
Chst1	Slc6a13	Dag1		FALSE	Dag1	FALSE	FALSE							Sema7a	sema domain, immunoglobulin domain (Ig), and GPI membrane anchor, (semaphorin) 7A [Source:MGI Symbol;Acc:MGI:1306826]		438.571	721.098	163.012	151.779	174.641	0.744347	33.582	3.0519e+06	21.5413		0	1
Chst2	Plxnb2	Serpinc1		FALSE	FALSE	Serpinc1	FALSE							Alpl	alkaline phosphatase, liver/bone/kidney [Source:MGI Symbol;Acc:MGI:87983]		207.367	171.986	28.4765	86.8049	23.3742	1.6229	3.88314	385928	18.558		0	1
Chst3	F11r	Serpina3k		FALSE	FALSE	Serpina3k	FALSE							Bcam	basal cell adhesion molecule [Source:MGI Symbol;Acc:MGI:1929940]		337.439	245.019	205.244	291.666	498.902	51.2774	3.20053	459.09	8.84263		0	1
Chst4	Cp	Mcm2		FALSE	FALSE	FALSE	FALSE							Apoh	apolipoprotein H [Source:MGI Symbol;Acc:MGI:88058]		0	0.0233767	0.0292046	0.0373207	0	2.49975	0.136256	-1.87842	-0.909523		1	0
Chst5	Tspan31	Serpina1b		FALSE	FALSE	FALSE	FALSE							Lamb2	laminin, beta 2 [Source:MGI Symbol;Acc:MGI:99916]		262.206	239.672	170.958	317.211	125.846	99.1911	7.32726	2854.67	11.4791		0	1
Chst7	Slc43a3	Snrnp70		FALSE	FALSE	FALSE	FALSE							Plxnb2	plexin B2 [Source:MGI Symbol;Acc:MGI:2154239]		24.2732	4.75858	38.0279	42.1116	29.8422	88.3092	23.2393	-10216.2	-13.3186		0	0
Chst8	Tspan13	Lamc1		FALSE	FALSE	Lamc1	FALSE							Cp	ceruloplasmin [Source:MGI Symbol;Acc:MGI:88476]		263.281	108.257	536.63	15.647	206.538	14.8983	17.9261	1488.8	10.5399		0	1
Chst9	Entpd1	Sema7a		FALSE	FALSE	Sema7a	FALSE							Itgb1	integrin beta 1 (fibronectin receptor beta) [Source:MGI Symbol;Acc:MGI:96610]		477.217	430.887	697.587	690.417	823.681	576.746	42.4445	-8768.26	-13.0981		0	0
Chst10	Itga3	Alpl		FALSE	FALSE	Alpl	FALSE							Tinagl1	tubulointerstitial nephritis antigen-like 1 [Source:MGI Symbol;Acc:MGI:2137617]		180.821	179.466	190.6	303.922	147.225	591.361	2.00452	-2129.07	-11.056		0	0
Chst11	Ptgds	Bcam		FALSE	FALSE	Bcam	FALSE							Cdh5	cadherin 5 [Source:MGI Symbol;Acc:MGI:105057]		947.043	1221.09	1506.74	1533.35	2766.5	1448.66	14.3584	-10644.6	-13.3778		0	0
Chst12	Cxadr	Gpr116		FALSE	FALSE	FALSE	FALSE							Lamb1	laminin B1 [Source:MGI Symbol;Acc:MGI:96743]		10.7939	4.62226	140.255	25.0905	34.7281	7.00267	14.7975	-5791.04	-12.4996		0	0
Chst13	Igsf8	Ptges3		FALSE	FALSE	FALSE	FALSE
Chst14	Slc2a1	Chl1		FALSE	FALSE	FALSE	FALSE
Chst15	Slc1a2	Olfm1		FALSE	FALSE	FALSE	FALSE
Ust	Col14a1	Apoh		Col14a1	FALSE	Apoh	FALSE
Has1	Naalad2	Vim		FALSE	FALSE	FALSE	FALSE
Has2	Cd47	Hrg		Cd47	FALSE	FALSE	FALSE
Has3	Neo1	Lphn3		FALSE	FALSE	FALSE	FALSE
Dpagt1	Itga1	Ighm		FALSE	FALSE	FALSE	FALSE
Stt3a	Bgn	Lamb2		Bgn	FALSE	Lamb2	FALSE
Stt3b	Lamb1	H2afx		FALSE	FALSE	FALSE	FALSE
Alg1	Ltbp4	Igkc		FALSE	FALSE	FALSE	FALSE
Alg2	P2rx7	Ces1c		FALSE	FALSE	FALSE	FALSE
Alg3	Itga5	Serpina1e		FALSE	FALSE	FALSE	FALSE
Alg5	Cr1l	Dcn		FALSE	Dcn	Dcn	Dcn
Alg6	Plvap	Agrn		FALSE	Agrn	FALSE	FALSE
Alg8	Ca12	Serpina3n		FALSE	FALSE	FALSE	FALSE
Alg9	Ntrk2	Sparcl1		FALSE	FALSE	FALSE	FALSE
Alg10b	Serpina3k	Ecm2		FALSE	FALSE	FALSE	FALSE
Alg11	Cadm1	Ckm		Cadm1	FALSE	FALSE	FALSE
Alg12	Ace	Plxnb2		FALSE	FALSE	Plxnb2	FALSE
Alg13	Sema7a	Plg		FALSE	FALSE	FALSE	FALSE
Alg14	Nt5e	Ighg1		FALSE	FALSE	FALSE	FALSE
Uggt1	Hyal2	Bgn		Hyal2	Bgn	Bgn	Bgn
Uggt2	Eng	Cp		FALSE	FALSE	Cp	FALSE
Mgat1	Tspan2	Itih3		FALSE	FALSE	FALSE	FALSE
Mgat2	Susd2	Afm		FALSE	FALSE	FALSE	FALSE
Mgat3	Slc30a1	Cst3		FALSE	FALSE	FALSE	FALSE
Mgat4a	Efnb1	Itgb1		FALSE	FALSE	Itgb1	FALSE
Mgat4b	Enpep	Lphn1		FALSE	FALSE	FALSE	FALSE
Mgat4c	Col12a1	Tnc		FALSE	FALSE	FALSE	FALSE
4933434I20Rik	Ephb4	Abcb1a		FALSE	FALSE	FALSE	FALSE
Mgat5	Slc12a7	Abcb4		FALSE	FALSE	FALSE	FALSE
Fut8	Tspan8	Tinagl1		FALSE	FALSE	Tinagl1	FALSE
Galnt1	Mfap4	Arg1		FALSE	FALSE	FALSE	FALSE
Galnt2	Aoc3	Vcam1		FALSE	FALSE	FALSE	FALSE
Galnt3	Slc15a2	Podxl		FALSE	Podxl	FALSE	FALSE
Galnt4	Cacng8	Cfd		FALSE	FALSE	FALSE	FALSE
Galnt5	Tf	Col18a1		FALSE	Col18a1	Col18a1	Col18a1
Galnt6	Cadm3	Itih2		FALSE	FALSE	FALSE	FALSE
Galnt7	Lama4	H2-D1		FALSE	FALSE	FALSE	FALSE
Galnt9	Nid2	Cdh5		Nid2	FALSE	Cdh5	FALSE
Galnt10	Slc22a21	Lamb1		FALSE	FALSE	Lamb1	FALSE
Galnt11	Tek	Orm1		FALSE	FALSE	FALSE	FALSE
Galnt12	Nrp1	Serpina3m		Nrp1	FALSE	FALSE	FALSE
Galnt13	Prnp	Ambp		FALSE	FALSE	FALSE	FALSE
Galnt14	Col6a2	Serpina10		FALSE	FALSE	FALSE	FALSE
Galntl2	Reck	Itih4		FALSE	FALSE	FALSE	FALSE
Galntl1	Slc12a4	Saa2		FALSE	FALSE	FALSE	FALSE
Galntl4	Slc7a2	Cfb		FALSE	FALSE	FALSE	FALSE
Galntl5	Apoh	Orm2		FALSE	FALSE	FALSE	FALSE
Galntl6	Bcam	Hp		FALSE	FALSE	FALSE	FALSE
C1galt1c1	Slc22a1			FALSE
C1galt1	Ca4			FALSE
Gcnt1	Ggt5			FALSE
Gcnt3	Itgav			FALSE
Gcnt4	Lgals3bp			FALSE
B3gnt6	Heph			FALSE
Gal3st2	Icam1			FALSE
Gal3st3	Flrt2			Flrt2
Gal3st4	F3			FALSE
B3galt1	Frem2			FALSE
B3galt2	Slc2a3			FALSE
B3galt5	Col18a1			Col18a1
B3gnt2	Adgra2			FALSE
B3gnt3	Col6a3			Col6a3
B3gnt4	Slc7a1			FALSE
B3gnt7	Aspn			FALSE
B3gnt8	Sbspon			FALSE
B3gnt9-ps	Nectin2			FALSE
B4galnt3	Antxr1			FALSE
B4galnt4	Siglec1			FALSE
B4galt1	Slc2a4			FALSE
B4galt2	Slco1a4			FALSE
B4galt3	Itga6			FALSE
B4galt4	Ptprg			FALSE
Gcnt2	Slc22a8			FALSE
Gcnt7	Sema4d			FALSE
St3gal1	Cemip2			FALSE
St3gal2	Scn7a			FALSE
St3gal3	Adcy9			FALSE
St3gal4	Mcam			Mcam
St3gal5	Adam10			FALSE
St3gal6	Fmod			FALSE
St6gal1	Thbd			Thbd
St6gal2	Plxnb1			FALSE
St6galnac1	Lama1			FALSE
St6galnac2	Bcan			Bcan
St6galnac3	Islr			FALSE
St6galnac4	Cd55			Cd55
St6galnac5	Cmklr1			FALSE
St6galnac6	Dpep1			FALSE
St8sia1	Fbn1			FALSE
St8sia2	Kirrel1			FALSE
St8sia3	Lama3			FALSE
St8sia4	Pcsk5			FALSE
St8sia5	Piezo1			FALSE
St8sia6	Postn			FALSE
Fut1	Slc26a7			FALSE
Fut2	Unc5c			FALSE
Fut4	Vmn2r121			FALSE
Fut7	Vstm4			FALSE
Fut9	Fbln5			FALSE
Fut10	Lamb2			FALSE
Fut11	Becn1			FALSE
B3gat1	Leo1			FALSE
B3gat2	Cspg4			Cspg4
Abo	Mrc2			FALSE
A4gnt	Abcc1			FALSE
B4galnt2	Clmp			FALSE
Piga	Slc5a3			FALSE
Pigm	Slc4a10			FALSE
Pigv	Efnb2			FALSE
Pigb	Robo4			FALSE
Pigz	Tuba1a			FALSE
2810432L12Rik	Atp13a3			FALSE
Ugt8a	Lama2			FALSE
Gal3st1	Tm9sf3			FALSE
Ugcg	Fgl2			FALSE
B4galt5	Bst2			FALSE
B4galt6	Slc6a11			FALSE
B3galnt1	Slc12a5			FALSE
B3galt4	Cd151			FALSE
A4galt	Dcn			Dcn
B4galnt1	Cd38			FALSE
B3gnt5	Sort1			FALSE
Pofut1	Enpp1			FALSE
Pofut2	Tspan14			FALSE
Lfng	Slc29a1			FALSE
Rfng	Slit3			FALSE
Mfng	Vnn1			FALSE
B3Galtl	Slc39a10			FALSE
Pomt1	Clu			FALSE
Pomt2	Tfrc			FALSE
Pomgnt1	Il6st			FALSE
Mgat5b	Omg			Omg
B3galnt2	Glg1			FALSE
C85492	Cpm			FALSE
Fkrp	Slco3a1			FALSE
Fktn	Susd5			FALSE
B3gnt1	Mog			FALSE
Tmem5	Slc26a6			FALSE
Large	Tspan33			FALSE
Gyltl1b	Ttyh1			FALSE
Tmtc1	Ptk7			FALSE
Tmtc2	Gabbr2			FALSE
Tmtc3	Ptprk			FALSE
Tmtc4	Ptprm			FALSE
Dpy19l1	Egfr			FALSE
Dpy19l2	Cadm4			FALSE
Dpy19l3	Slc1a3			FALSE
Dpy19l4	Entpd2			FALSE
Poglut1	Thsd7a			FALSE
Kdelc1	Sv2b			FALSE
Kdelc2	Hepacam			FALSE
Gxylt1	Pzp			FALSE
Gxylt2	Cacna2d1			FALSE
AI480653	Tmem30a			FALSE
Glt25d1	Psap			FALSE
Glt25d2	Cd63			FALSE
Ogt	Cadm2			FALSE
A130022J15Rik	Cntnap1			FALSE
Tpst1	Slc6a1			FALSE
Tpst2	Nrcam			FALSE
Agrn	Atp1b2			FALSE
Tgfbr3	Mag			FALSE
Cd44	Lrp1			FALSE
Cd47	Nptn			FALSE
Col18a1	Ntm			FALSE
Gpc1	L1cam			FALSE
Gpc2	Gpm6a			FALSE
Gpc3	Thy1			FALSE
Gpc4	Serpina1a			FALSE
Gpc5	Gpm6b			FALSE
Gpc6	Ncam1			FALSE
Hspg2	Sv2a			FALSE
Sdc1	Cntn1			FALSE
Sdc2	Lsamp			FALSE
Sdc3
Sdc4
Nrp1
Srgn
Vcan
Ncan
Bcan
Col9a2
Ptprz1
Thbd
Esm1
Lepre1
Dcn
Bgn
Spock1
Spock2
Spock3
Cspg4
Cd74
Epyc
Acan
Prg4
Muc1
Muc13
Muc15
Muc16
Muc19
Muc2
Muc20
Muc3
Muc4
Muc5ac
Muc5b
Muc6
Popdc2
Vldlr
Slitrk6
Ccdc80
Lamp2
Sis
Cd248
Hhla1
Slc18a2
Nrxn3
Treml2
Treml4
1810055G02Rik
Nrxn1
Flrt2
Asah2
Adamts12
Abi3bp
Dmd
Impg1
Cd164
Nrxn2
Vasn
6430571L13Rik
Pear1
Col27a1
Lrba
App
Kcmf1
Col14a1
Nid2
Adamts5
Dlgap1
Kng2
Kng1
Tmem123
Zp1
Lrp8
Nid1
Adamts7
Cnot1
Kcnd3
Kcnu1
Vsig4
Pmel
Podxl
Pi16
Gpr34
Megf9
Mslnl
Cadm1
Lrrc15
Col6a3
Clptm1
Plxdc2
Cd55
Mfrp
Tnr
Tmem108
Unc93a
Spn
Crnn
Hcn1
Vta1
Mfsd6
Lyve1
Sez6
Mcam
Mmp19
Camkv
Mmrn1
Optc
Defb26
Omg
Nfasc
Slc24a1
Vit
Ryk
Col5a3
Gm12169
BC053393
Timd2
Havcr1
Nrg3
Dag1
Lypd3
Cd34
Mansc1
Fcamr
Defb23
Adamtsl2
Vps13d
Timd4
Npsr1
Sez6l2
Bmpr2
Ptprq
Igsf10
Pcolce2
Sez6l
Emcn
Nlgn1
Fndc1
Npdc1
Lrrc37a
Gm884
Fn1
Ptprc
Gpr63
Zan
Chrm5
Tmprss9
Cd300c
Serping1
Crb1
Lrrc4c
Gp1ba
Cd300a
Olfml2b
Cdhr5
Slc5a6
Deaf1
Col15a1
Madcam1
Olfml2a
Pilrb1
Pilra
Cd68
Lamp3
Fxyd5
Kl
Klb
Lct
Lctl
Gusb
Manba
Agl
Amy1
Amy2b
Gbe1
Slc3a1
Slc3a2
Chi3l1
Chia
Chit1
Ctbs
Ovgp1
Hexa
Hexb
Hexdc
Lyz1
Lyzl1
Lyzl4
Lyzl6
Spaca3
Spaca5
Lyg1
Lyg2
Gla
Naga
Fuca1
Fuca2
Gba
Ganab
Ganc
GAA
AI464131
Mgam
Neu1
Neu2
Neu3
Neu4
Glb1
Glb1l
Glb1l2
Glb1l3
Treh
Man2a1
Man2a2
Man2b1
Man2b2
Man2c1
Idua
Edem1
Edem2
Edem3
Man1a
Man1a2
Man1b1
Man1c1
Hyal1
Hyal2
Hyal3
Hyal4
Spam1
Galc
Mogs
Athl1
Hpse
Hpse2
Mgea5
Engase
Naglu
Manea
Maneal
Gba2
Chid1
Tmem2
Mmp2
Mmp3
Mmp7
Mmp9
Mmp14
Adam17
Adam15
Sulf1
Sulf2

### Sheet: Toledo et al Genes
T: Gene names		Individual Genes						Correct mouse gene from Munji & Soung et al						Final Gene List
Alb Alb-1 Alb1		Alb	Alb-1	Alb1				TRUE	FALSE	FALSE	FALSE	FALSE		Alb
Hba Hba-a1		Hba	Hba-a1					FALSE	TRUE	FALSE	FALSE	FALSE		Hba-a1
Hbb-b1		Hbb-b1						TRUE	FALSE	FALSE	FALSE	FALSE		Hbb-b1
Tf Trf		Tf	Trf					FALSE	TRUE	FALSE	FALSE	FALSE		Trf
Tnr		Tnr						TRUE	FALSE	FALSE	FALSE	FALSE		Tnr
Serpina1d Dom4 Spi1-4		Serpina1d	Dom4	Spi1-4				FALSE	FALSE	FALSE	FALSE	FALSE		Hspg2
Hspg2		Hspg2						TRUE	FALSE	FALSE	FALSE	FALSE		Ttr
Ttr		Ttr						TRUE	FALSE	FALSE	FALSE	FALSE		Pzp
Pzp A2m		Pzp	A2m					TRUE	TRUE	FALSE	FALSE	FALSE		A2m
Hpx Hpxn		Hpx	Hpxn					TRUE	FALSE	FALSE	FALSE	FALSE		Hpx
Apoa1		Apoa1						TRUE	FALSE	FALSE	FALSE	FALSE		Apoa1
Nrcam Kiaa0343		Nrcam	Kiaa0343					TRUE	FALSE	FALSE	FALSE	FALSE		Nrcam
Fgb		Fgb						TRUE	FALSE	FALSE	FALSE	FALSE		Fgb
Fgg		Fgg						TRUE	FALSE	FALSE	FALSE	FALSE		Fgg
Ahsg Fetua		Ahsg	Fetua					TRUE	FALSE	FALSE	FALSE	FALSE		Ahsg
Fga		Fga						TRUE	FALSE	FALSE	FALSE	FALSE		Fga
Nid2		Nid2						TRUE	FALSE	FALSE	FALSE	FALSE		Nid2
C3		C3						TRUE	FALSE	FALSE	FALSE	FALSE		C3
Gsn Gsb		Gsn	Gsb					TRUE	FALSE	FALSE	FALSE	FALSE		Gsn
Serpina1a Dom1 Spi1-1		Serpina1a	Dom1	Spi1-1				TRUE	FALSE	FALSE	FALSE	FALSE		Serpina1a
Col1a2 Cola2		Col1a2	Cola2					TRUE	FALSE	FALSE	FALSE	FALSE		Col1a2
L1cam Caml1		L1cam	Caml1					TRUE	FALSE	FALSE	FALSE	FALSE		L1cam
Apoa4		Apoa4						TRUE	FALSE	FALSE	FALSE	FALSE		Apoa4
Col1a1 Cola1		Col1a1	Cola1					TRUE	FALSE	FALSE	FALSE	FALSE		Col1a1
Nid1 Ent		Nid1	Ent					TRUE	FALSE	FALSE	FALSE	FALSE		Nid1
Ptgds		Ptgds						TRUE	FALSE	FALSE	FALSE	FALSE		Ptgds
Kng1 Kng		Kng1	Kng					TRUE	FALSE	FALSE	FALSE	FALSE		Kng1
Gc		Gc						TRUE	FALSE	FALSE	FALSE	FALSE		Gc
Lum Lcn Ldc		Lum	Lcn	Ldc				TRUE	FALSE	FALSE	FALSE	FALSE		Lum
Fn1		Fn1						TRUE	FALSE	FALSE	FALSE	FALSE		Fn1
Clu Apoj Msgp-2		Clu	Apoj	Msgp-2				TRUE	FALSE	FALSE	FALSE	FALSE		Clu
Vcan Cspg2		Vcan	Cspg2					TRUE	FALSE	FALSE	FALSE	FALSE		Vcan
Cfh Hf1		Cfh	Hf1					TRUE	FALSE	FALSE	FALSE	FALSE		Cfh
Mug1 Mug-1		Mug1	Mug-1					TRUE	FALSE	FALSE	FALSE	FALSE		Mug1
Cox6a1 Cox6al		Cox6a1	Cox6al					TRUE	FALSE	FALSE	FALSE	FALSE		Cox6a1
Prelp		Prelp						TRUE	FALSE	FALSE	FALSE	FALSE		Prelp
Dag1 Dag-1		Dag1	Dag-1					TRUE	FALSE	FALSE	FALSE	FALSE		Dag1
Serpinc1 At3		Serpinc1	At3					TRUE	FALSE	FALSE	FALSE	FALSE		Serpinc1
Serpina3k Mcm2 Spi2		Serpina3k	Mcm2	Spi2				TRUE	TRUE	FALSE	FALSE	FALSE		Serpina3k
Serpina1b Aat2 Dom2 Spi1-2		Serpina1b	Aat2	Dom2	Spi1-2			TRUE	FALSE	FALSE	FALSE	FALSE		Mcm2
Snrnp70 Snrp70		Snrnp70	Snrp70					TRUE	FALSE	FALSE	FALSE	FALSE		Serpina1b
Lamc1 Lamb-2 Lamc-1		Lamc1	Lamb-2	Lamc-1				TRUE	FALSE	FALSE	FALSE	FALSE		Snrnp70
Sema7a Cd108 Semal Semk1		Sema7a	Cd108	Semal	Semk1			TRUE	FALSE	FALSE	FALSE	FALSE		Lamc1
Alpl Akp-2 Akp2		Alpl	Akp-2	Akp2				TRUE	FALSE	FALSE	FALSE	FALSE		Sema7a
Bcam Gplu Lu		Bcam	Gplu	Lu				TRUE	FALSE	FALSE	FALSE	FALSE		Alpl
Adgrf5 Gpr116		Adgrf5	Gpr116					FALSE	TRUE	FALSE	FALSE	FALSE		Bcam
Ptges3 Sid3177 Tebp		Ptges3	Sid3177	Tebp				TRUE	FALSE	FALSE	FALSE	FALSE		Gpr116
Chl1 Call		Chl1	Call					TRUE	FALSE	FALSE	FALSE	FALSE		Ptges3
Olfm1 Noe1 Noel Noel1		Olfm1	Noe1	Noel	Noel1			TRUE	FALSE	FALSE	FALSE	FALSE		Chl1
Apoh B2gp1		Apoh	B2gp1					TRUE	FALSE	FALSE	FALSE	FALSE		Olfm1
Vim		Vim						TRUE	FALSE	FALSE	FALSE	FALSE		Apoh
Hrg		Hrg						TRUE	FALSE	FALSE	FALSE	FALSE		Vim
Adgrl3 Kiaa0768 Lec3 Lphn3		Adgrl3	Kiaa0768	Lec3	Lphn3			FALSE	FALSE	FALSE	TRUE	FALSE		Hrg
Ighm Igh-6		Ighm	Igh-6					TRUE	FALSE	FALSE	FALSE	FALSE		Lphn3
Lamb2 Lams		Lamb2	Lams					TRUE	FALSE	FALSE	FALSE	FALSE		Ighm
H2afx H2a.x H2ax Hist5-2ax		H2afx	H2a.x	H2ax	Hist5-2ax			TRUE	FALSE	FALSE	FALSE	FALSE		Lamb2
Igkc		Igkc						TRUE	FALSE	FALSE	FALSE	FALSE		H2afx
Ces1c Es1		Ces1c	Es1					TRUE	FALSE	FALSE	FALSE	FALSE		Igkc
Serpina1e Dom5 Spi1-5		Serpina1e	Dom5	Spi1-5				TRUE	FALSE	FALSE	FALSE	FALSE		Ces1c
Dcn		Dcn						TRUE	FALSE	FALSE	FALSE	FALSE		Serpina1e
Agrn Agrin		Agrn	Agrin					TRUE	FALSE	FALSE	FALSE	FALSE		Dcn
Serpina3n Spi2		Serpina3n	Spi2					TRUE	FALSE	FALSE	FALSE	FALSE		Agrn
Sparcl1 Ecm2 Sc1		Sparcl1	Ecm2	Sc1				TRUE	TRUE	FALSE	FALSE	FALSE		Serpina3n
Igh-3		Igh-3						FALSE	FALSE	FALSE	FALSE	FALSE		Sparcl1
Ckm Ckmm		Ckm	Ckmm					TRUE	FALSE	FALSE	FALSE	FALSE		Ecm2
Plxnb2		Plxnb2						TRUE	FALSE	FALSE	FALSE	FALSE		Ckm
Plg		Plg						TRUE	FALSE	FALSE	FALSE	FALSE		Plxnb2
Ighg1 Igh-4		Ighg1	Igh-4					TRUE	FALSE	FALSE	FALSE	FALSE		Plg
Bgn		Bgn						TRUE	FALSE	FALSE	FALSE	FALSE		Ighg1
Cp		Cp						TRUE	FALSE	FALSE	FALSE	FALSE		Bgn
Itih3		Itih3						TRUE	FALSE	FALSE	FALSE	FALSE		Cp
Afm		Afm						TRUE	FALSE	FALSE	FALSE	FALSE		Itih3
Cst3		Cst3						TRUE	FALSE	FALSE	FALSE	FALSE		Afm
Itgb1		Itgb1						TRUE	FALSE	FALSE	FALSE	FALSE		Cst3
Adgrl1 Kiaa0821 Lec2 Lphn1		Adgrl1	Kiaa0821	Lec2	Lphn1			FALSE	FALSE	FALSE	TRUE	FALSE		Itgb1
Tnc Hxb		Tnc	Hxb					TRUE	FALSE	FALSE	FALSE	FALSE		Lphn1
Abcb1a Abcb4 Mdr1a Mdr3 Pgy-3 Pgy3		Abcb1a	Abcb4	Mdr1a	Mdr3	Pgy-3		TRUE	TRUE	FALSE	FALSE	FALSE		Tnc
Tinagl1 Arg1 Lcn7 Tinagl		Tinagl1	Arg1	Lcn7	Tinagl			TRUE	TRUE	FALSE	FALSE	FALSE		Abcb1a
Vcam1 Vcam-1		Vcam1	Vcam-1					TRUE	FALSE	FALSE	FALSE	FALSE		Abcb4
Podxl Pclp1		Podxl	Pclp1					TRUE	FALSE	FALSE	FALSE	FALSE		Tinagl1
Cfd Adn Df		Cfd	And	Df				TRUE	FALSE	FALSE	FALSE	FALSE		Arg1
Col18a1		Col18a1						TRUE	FALSE	FALSE	FALSE	FALSE		Vcam1
Itih2		Itih2						TRUE	FALSE	FALSE	FALSE	FALSE		Podxl
H2-D1		H2-D1						TRUE	FALSE	FALSE	FALSE	FALSE		Cfd
Cdh5		Cdh5						TRUE	FALSE	FALSE	FALSE	FALSE		Col18a1
Lamb1 Lamb-1 Lamb1-1		Lamb1	Lamb-1	Lamb1-1				TRUE	FALSE	FALSE	FALSE	FALSE		Itih2
Orm1 Agp1 Orm-1		Orm1	Agp1	Orm-1				TRUE	FALSE	FALSE	FALSE	FALSE		H2-D1
Serpina3m		Serpina3m						TRUE	FALSE	FALSE	FALSE	FALSE		Cdh5
Ambp Itil		Ambp	Itil					TRUE	FALSE	FALSE	FALSE	FALSE		Lamb1
Serpina10 Zpi		Serpina10	Zpi					TRUE	FALSE	FALSE	FALSE	FALSE		Orm1
Itih4		Itih4						TRUE	FALSE	FALSE	FALSE	FALSE		Serpina3m
Saa2		Saa2						TRUE	FALSE	FALSE	FALSE	FALSE		Ambp
Cfb Bf H2-Bf		Cfb	Bf	H2-Bf				TRUE	FALSE	FALSE	FALSE	FALSE		Serpina10
Orm2 Agp-2 Orm-2		Orm2	Agp-2	Orm-2				TRUE	FALSE	FALSE	FALSE	FALSE		Itih4
Hp		Hp						TRUE	FALSE	FALSE	FALSE	FALSE		Saa2
														Cfb
														Orm2
														Hp

### Sheet: Classification
Putative BBB glycocalyx protein	Glycan	Secreted/Membrane
Hspg2	Heparan Sulfate	Secreted
Slc3a2	Other	Membrane
Fn1	O-Glycans	Putative mucin
Col14a1	O-Glycans	Putative mucin
Cd47	Heparan Sulfate	Membrane
Bgn	Chondroitin Sulfate	Secreted
Cadm1	O-Glycans	Putative mucin
Hyal2	Hyaluronan	Membrane
Nid2	O-Glycans	Putative mucin
Nrp1	Heparan Sulfate	Membrane
Flrt2	O-Glycans	Putative mucin
Col18a1	Heparan Sulfate	Secreted
Col6a4	O-Glycans	Putative mucin
Mcam	O-Glycans	Putative mucin
Thbd	Chondroitin Sulfate	Membrane
Bcan	Chondroitin Sulfate	Secreted
Cd55	O-Glycans	Putative mucin
Cspg4	Chondroitin Sulfate	Membrane
Dcn	Chondroitin Sulfate	Secreted
Omg	O-Glycans	Putative mucin
Tnr	O-Glycans	Putative mucin
Nid1	O-Glycans	Putative mucin
Kng2	O-Glycans	Putative mucin
Vcan	Chondroitin Sulfate	Secreted
Dag1	O-Glycans	Putative mucin
Agrn	Heparan Sulfate	Secreted
Podxl	O-Glycans	Putative mucin
Pzp	Non-Glycogene	Non-Glycogene
Nrcam	Non-Glycogene	Non-Glycogene
Serpina1a	Non-Glycogene	Non-Glycogene
L1cam	Non-Glycogene	Non-Glycogene
Ptgds	Non-Glycogene	Non-Glycogene
Clu	Non-Glycogene	Non-Glycogene
Serpinc1	Non-Glycogene	Non-Glycogene
Serpina3k	Non-Glycogene	Non-Glycogene
Lamc1	Non-Glycogene	Non-Glycogene
Sema7a	Non-Glycogene	Non-Glycogene
Alpl	Non-Glycogene	Non-Glycogene
Bcam	Non-Glycogene	Non-Glycogene
Apoh	Non-Glycogene	Non-Glycogene
Lamb2	Non-Glycogene	Non-Glycogene
Plxnb2	Non-Glycogene	Non-Glycogene
Cp	Non-Glycogene	Non-Glycogene
Itgb1	Non-Glycogene	Non-Glycogene
Tinagl1	Non-Glycogene	Non-Glycogene
Cdh5	Non-Glycogene	Non-Glycogene
Lamb1	Non-Glycogene	Non-Glycogene
