## Supplementary File 5 - Reagents for "Multi-omic analysis reveals the unique glycan landscape of the blood-brain barrier glycocalyx"

### Sheet: Reagents 
Reagent Name	Composition	Manufacturer	Catalog #
ANIMALS
Tamoxifen	2 mg in 100 µl corn oil	Sigma	75648-1g
Corn oil		Sigma	C8267-500ML
ELECTRON MICROSCOPY
Mammalian Ringer's Buffer	154 mM NaCl, 5.64 mM KCl, 2.16 mM CaCl2, 10 mM glucose, 5.5 mM HEPES, pH 7.4
	NaCl	Fisher Scientific	BP358-212
	KCl	Fisher Scientific	BP366-500
	CaCl2	Sigma	C5670-100G
	Glucose	Fisher Scientific	D16-1
	HEPES	Fisher Scientific	BP310-500
Lanthanum nitrate fixative	2% lanthanum nitrate, 2% sucrose, 2% glutaraldehyde in 0.1M sodium cacodylate buffer, pH 7.4
	Lanthanum nitrate	Electron Microscopy Sciences	17300
	Sucrose	Sigma	S7903
	Glutaraldehyde	Electron Microscopy Sciences	16220
	Sodium cacodylate	Electron Microscopy Sciences	12310
NaOH solution (for EM wash)	0.03 M NaOH in 2% sucrose
	NaOH	Fisher Scientific	S318-3
	Sucrose	Fisher Scientific	S5-500
Sodium cacodylate buffer (wash)	0.15 M	Electron Microscopy Sciences	12310
OsO4	1% in 0.15 M sodium cacodylate buffer	Electron Microscopy Sciences	19150
Uranyl acetate	2% in ddH2O	Ladd Research	23620
Durcupan		Sigma	44610
Sato lead	1 g lead nitrate, 1 g lead citrate, 1 g lead acetate, 2 g sodium citrate in 82ml ddH2O + 18 ml 1 N NaOH
	Lead nitrate	Electron Microscopy Sciences	17900
	Lead citrate	Electron Microscopy Sciences	17800
	Lead acetate	Electron Microscopy Sciences	17600
	Sodium acetate	Electron Microscopy Sciences	21140
	NaOH	Fisher Scientific	S318-3
GLYCOMICS
DPBS		Gibco	14190-250
Sulfo-NHS biotin	0.5 mg/ml in PBS	Apex Bio	A8001
Tris-HCl	50 mM	Invitrogen	AM9850G
EDC	1 mM sulfo-NHS biotin solution	Thermo Scientific	22980
Homogenization buffer	5 M urea, 0.25 M NaCl, 0.1% SDS
	Urea	Fisher Scientific	57-13-6
	NaCl	Fisher Scientific	BP358-212
	SDS	Sigma	L3771-100g
Streptavidin agarose resin		Thermo Scientifc	20349
Ammonium bicarbonate	50 mM	Fisher Scientific	BP328-500
Trypsin	20 µg/ml in 50 mM ammonium bicarbonate	Promega	V5113
Hyaluronidase (Streptavidin column digestion)	100 µg in 500 µl 50 mM ammonium bicarbonate	Sigma	H3884-100MG
Paraformaldehyde	4% in PBS	Electron Microscopy Sciences	15714-S
Acetic acid		Sigma	695092
DMB reagent		Dojindo	M021
Heparinase I,II,III		Ibex	60-010, 60-018, 60-020
Chondroitinase ABC		AMSBio	AMS.E1028-02
Hyaluronidase		George Liu (UCSD)
PNGase-F		New England Biolabs	P0709S
Acetonitrile		Fisher Scientific	A9561
TFA		Thermo Scientifc	28901
NaOH slurry		Fisher Scientific	S318-1
DMSO		Sigma	276855
Chloroform		Sigma	151823
Super-DHB matrix solution		Sigma	85707-250MG
BCA assay		Thermo Scientifc	23225
GLYCAN STAINING
Optimal Cutting Temperature (OCT)		Sakura	4583
Normal goat serum		Gibco	16210-064
Triton X-100		Sigma	X100
Antibody buffer	150 mM NaCl, 1% BSA, 50 µM Tris-Base, 100 µM L-Lysine, 0.02% Sodium Azide in ddH2O
	BSA	Sigma	A7906-500g
	Tris-Base	Fisher Scientific	BP154-1
	L-Lysine	Sigma	L5626-1kg
	Sodium Azide	Fisher Scientific	BP922L-500
Vectashield mounting media with DAPI		Vector Labs	H-1500
Avidin/Biotin blocking system		BioLegend	927301
BSA		Sigma	A7906-500g
(On-slide enzymatic digestions)
Sialidase	200 mU/ml in PBS	Roche	10269611001
Heparinase II	267 U/ml in PBS	New England Biolabs	P0736S
Chondroitinase ABC	0.2 U/ml in PBS	Millipore Sigma	C3667-5UN
Hyaluronidase	5 mg/ml in PBS	Sigma	H3884-100MG
Mucinase (StcE)	50 µg/ml in PBS	Sigma	SAE0202
ENZYME INJECTIONS
Sialidase	100 mU in 100 µl PBS	Roche	10269611001
Heparinase I,II,III	60 U (I), 1000 U (II), 3.5 U (III) in 100 µl heparinase reaction buffer	New England Biolabs	P0735S, P0736S, P0737S
Chondroitinase ABC	1U in 100 µl PBS	Millipore Sigma	C3667-5UN
Hyaluronidase	5 mg in 100 µl PBS	Sigma	H3884-100MG
Mucinase (StcE)	50 ug in 100 µl PBS	Sigma	SAE0202
PRIMARY BRAIN EC CULTURE
Puromycin	4 µg/ml	Thermo Scientifc	J67236.XF
Human collagen type IV	100 µg/ml	Sigma	C5533
Bovine fibronectin	10 µg/ml	Millipore Simga	F1141
iScript Reverse Transcription Supermix		BioRad	1708841
SYBR Green master mix		Thermo Scientifc	4367659
SODIUM FLUORESCEIN ASSAY
Sodium fluorescein	5 mg/ml in PBS	Sigma	F6377-500g
TCA buffer	2% in ddH2O	Macron	2928-10
Borate buffer		Fluka	33650-500ml
TWO-PHOTON IMAGING
Low melting point agarose	0.0075	Sigma	A9793
Artificial cerebrospinal fluid	NaCl (120 mM), KCl (2.8 mM), Na2HPO4 (1 mM), MgCl2 (0.876 mM), NaHCO3 (22 mM), CaCl2 (1.45 mM), glucose (2.55 mM), and pH adjusted to 7.4
Albumin from bovine serum (BSA), Alexa 488 conjugate	1% in saline	Invitrogen	A13100
Texas Red conjugated Lycopersicon Esculentum lectin	0.5 mg/ml	Thermo Scientific	L32482
Sodium fluorescein	1% in saline	Sigma	F6377-100G
EXPERIMENTAL AUTOIMMUNE ENCEPHALOMYELITIS (EAE)
EAE induction kit		Hooke Laboratories	EK-2110

### Sheet: Antibodies & Lectins
Antibody/Lectin	Concentration	Manufacturer	Catalog #
PRIMARY ANTIBODIES
Conventional IHC
Rat α CD31	1:500	BD Pharminogen	553370
Rabbit α Glut1	1:500	Millipore	07-1401
Biotinylated MALII	1:100	Vector	B-1265
Biotinylated SNA	1:100	Vector	B-1305-2
Mouse α αSMA	1:500	Sigma	A2547
Biotinylated StcE Probe	40 µg/ml	Sigma	SAE0212
Biotinylated FGF2	2 µg/ml	ACRO Biosystems	FGC-H81E3-25ug
2B6 (mouse α C-4-S)	1:20	Amsbio	270432-CS
3B3 (mouse α C-6-S)	1:20	Amsbio	270433-CS
Rabbit α αSMA	1:500	Sigma	SAB5700833
HABP	100 µg/ml	Amsbio	AMS.HKD.BC41
3G10 (mouse α HS stub)	1:500	Amsbio	370260-S
JM403 (mouse α HS)	1:500	Amsbio	370730-S
Primary ECs
JM403 (mouse α HS)	1:500	Amsbio	370730-S
Biotinylated FGF2	1:20	ACRO Biosystems	FGC-H81E3-25ug
ZO-1 (and secondary)	1:500	Invitrogen	33-9100
Semithin sections
JM403 (mouse α HS)	1:10	Amsbio	370730-S
Biotinylated FGF2	1:10	ACRO Biosystems	FGC-H81E3-25ug
Rabbit α Glut1	1:20	Millipore	07-1401
SECONDARY ANTIBODIES
Conventional IHC/Primary ECs
Streptavidin 647	1:1000	Invitrogen	S32357
Goat α rat 488	1:1000	Invitrogen	A11006
Goat α rat 568	1:1000	Invitrogen	A11077
Goat α rabbit 488	1:1000	Invitrogen	A11008
Goat α rabbit 568	1:1000	Invitrogen	A11011
Goat α mouse 568	1:1000	Invitrogen	A11004
Goat α mouse 647	1:1000	Invitrogen	A21235
Goat α mouse IgM 488	1:1000	Invitrogen	A21042
ECL fluorescein	1:1000	Vector	FL-1141
GSL fluorescein	1:1000	Vector	FL-1101
GSL rhodamine	1:1000	Vector	RL-1102
Fluoromyelin Red	1:300	Invitrogen	F34652
Semithin sections
Goat α mouse IgM 488	1:500	Invitrogen	A21042
Goat α rabbit 568	1:500	Invitrogen	A11011
Streptavidin 647	1:500	Invitrogen	S32357
